# Four-species *Aspergillus* pan-GWAS reveals rare genome expansion in pathogenicity and contraction in domestication

**DOI:** 10.64898/2026.08.20.745736

**Authors:** Minji Kim, Omid Ardalani, Eduard J. Kerkhoven, Patrick V. Phaneuf

## Abstract

*Aspergillus* species are ecologically diverse and deeply entangled with human health and industry. *A. fumigatus* and *A. flavus* are the two principal species of invasive aspergillosis [1]. *A. niger* and *A. oryzae*, on the other hand, are responsible for global enzyme production, organic acid production [2], and koji-based fermentation industries [3]. The question of whether these similar phenotypes share the same genomic mechanisms across the genus is not yet understood.

To address this, we constructed per-species pangenomes for the four *Aspergillus* species (929 initial genomes filtered to 210 ANI-verified, high-quality assemblies for a total of 88 *A. fumigatus*, 70 *A. flavus*, 33 *A. oryzae*, and 19 *A. niger* assemblies) alongside a genus-level pangenome of 15,163 orthogroups, and conducted phenotype-labeled pan-genome-wide association studies (pan-GWAS) with kinship correction across all species.

Pan-GWAS identified up to 117 significant orthogroup presence/absence associations per species-phenotype comparison. However, convergence analysis showed that among the 92 and 62 distinct gene families significant for human pathogenicity in *A. fumigatus* and *A. flavus* respectively, the two species seldom agreed on whether the pathogenicity was associated with the enrichment or the depletion of a specific gene family. Convergence analysis of the functional annotations also yielded zero significant results at FDR < 0.05. A literature-curated gene panel analysis also showed that a species labeled pathogenic and another labeled GRAS carried the same aflatoxin and virulence genes, suggesting that gene presence alone cannot readily explain their phenotypic differences.

Instead, we propose that niche adaptation operates through the use of the pangenomic rare genome. Reclassifying rare genes by homology identified truly rare subsets (156 to 391 orthogroups per species) distinct from paralogs and gene fragments. Human-pathogenic strains showed significant rare genome expansion of 2.44-fold for both *A. fumigatus* and *A. flavus* (kinship corrected, p = 6.6 × 10⁻⁸). Conversely, industrial strains showed rare genome contraction where both *A. niger* and *A. oryzae* industrial strains carried 0.57-fold (kinship corrected, p = 0.015) fewer rare genes than their non-industrial counterparts.

Hence, we claim that *Aspergillus* niche evolution proceeds through directional rare genome changes, where there is expansion under pathogenic selection, and contraction under industrial domestication. The rare genome, often discarded as noise, may represent the primary evolutionary source for clinical and biotechnological adaptation in this genus.
