## Supplementary Table 2 for "Four-species *Aspergillus* pan-GWAS reveals rare genome expansion in pathogenicity and contraction in domestication"

### Sheet: Sheet1
Gene	Characterised_in	Trait	Category	Description	Genus_orthogroup	BLAST_identity_pct	BLAST_query_coverage_pct	Class_fumigatus	Class_flavus	Class_niger	Class_oryzae	N_species_core	N_species_present	PMID	Reference
abfA	A. niger	Industrial	Arabinofuranosidase	Alpha-arabinofuranosidase A	OG0000353	100	66.6	Core	Core	Core	Core	4	4	7764056	Flipphi 1993, Appl Microbiol Biotechnol
abfB	A. niger	Industrial	Arabinofuranosidase	Alpha-arabinofuranosidase B	OG0012251	100	100	Absent	Absent	Core	Absent	1	1	8299175	Flipphi 1993, Curr Genet
abfC	A. niger	Industrial	Arabinofuranosidase	Alpha-arabinofuranosidase C	OG0005905	100	100	Core	Core	Core	Core	4	4	35420820	Wu 2022, J Agric Food Chem
agdA	A. niger	Industrial	Alpha-glucosidase	Alpha-glucosidase A GH31	OG0006173	100	100	Core	Core	Core	Core	4	4	9165762	Nakamura 1997, J Biotechnol
agsE	A. niger	Industrial	Cell wall/glucan	Alpha-1.3-glucan synthase E major	OG0000336	100	100	Core	Core	Core	Core	4	4	37316742	Lyu 2023, Antonie Van Leeuwenhoek
amyR	A. niger	Industrial	Transcription regulator	Amylolytic transcription regulator	OG0002874	99.3	98.3	Core	Core	Core	Core	4	4	27125644	Zhang 2016, Microb Cell Fact
araR	A. niger	Industrial	Transcription regulator	Arabinolytic transcription regulator	OG0002902	96.3	100	Core	Core	Core	Core	4	4	21484208	Battaglia 2011, Appl Microbiol Biotechnol
axhA	A. niger	Industrial	Hemicellulase	Arabinoxylan arabinofuranohydrolase	OG0006506	100	93.9	Core	Core	Core	Core	4	4	9000377	Gielkens 1997, Curr Genet
bipA	A. niger	Industrial	Unfolded protein response	ER chaperone BiP HSP70	OG0006749	100	100	Core	Core	Core	Core	4	4	9830095	Punt 1998, Appl Microbiol Biotechnol
cexA	A. niger	Industrial	Carboxylic acid transporter	Citrate exporter MFS H+ antiporter	OG0007049	100	100	Absent	Core	Core	Core	3	3	30553933	Steiger 2019, Metab Eng
chsA	A. niger	Industrial	Cell wall/chitin	Chitin synthase A class II	OG0006079	100	100	Core	Core	Core	Core	4	4	37623572	Zhu 2023, J Fungi
cypB	A. niger	Industrial	Unfolded protein response	ER peptidyl-prolyl cis-trans isomerase B	OG0003930	100	100	Core	Core	Core	Core	4	4	11810224	Derkx 2001, Mol Genet Genomics
dmtA	A. niger	Industrial	Manganese transporter	NRAMP Mn2+ transporter affects citrate	OG0001497	95.5	100	Core	Core	Core	Core	4	4	32000778	Fejes 2020, Microb Cell Fact
faeA	A. niger	Industrial	Esterase	Feruloyl esterase A	OG0000353	100	100	Core	Core	Core	Core	4	4	9406381	de Vries 1997, Appl Environ Microbiol
faeB	A. niger	Industrial	Esterase	Feruloyl esterase B	OG0008381	100	100	Absent	Core	Core	Core	3	3	11931668	de Vries 2002, Biochem J
gatA	A. niger	Industrial	Sugar transporter	D-galacturonic acid transporter	OG0000392	100	100	Core	Core	Core	Core	4	4	25177540	Sloothaak 2014, AMB Express
glaA	A. niger	Industrial	Glucoamylase	Major industrial glucoamylase GH15	OG0000295	100	100	Core	Core	Core	Core	4	4	6203744	Boel 1984, EMBO J
goxC	A. niger	Industrial	Glucose oxidase	Glucose oxidase structural gene	OG0007642	97.5	100	Absent	Core	Core	Core	3	3	2076553	Whittington 1990, Curr Genet
hacA	A. niger	Industrial	Unfolded protein response	Bzip UPR transcription factor	OG0003340	100	100	Core	Core	Core	Core	4	4	14730445	Mulder 2004, Mol Genet Genomics
inuE	A. niger	Industrial	Inulinase	Exo-inulinase E	OG0001133	100	100	Core	Core	Core	Core	4	4	16233531	Moriyama 2003, J Biosci Bioeng
inuR	A. niger	Industrial	Transcription regulator	Inulinolytic regulator	OG0003054	100	100	Core	Core	Core	Core	4	4	17917744	Yuan 2008, Mol Genet Genomics
lacA	A. niger	Industrial	Hemicellulase	Beta-galactosidase A	OG0000182	100	100	Core	Core	Core	Core	4	4	10347026	de Vries 1999, Appl Environ Microbiol
mstA	A. niger	Industrial	Sugar transporter	High-affinity glucose H+ symporter	OG0012493	100	100	Absent	Absent	Core	Absent	1	1	14717659	Vankuyk 2004, Biochem J
mstG	A. niger	Industrial	Sugar transporter	High-affinity D-glucose transporter	OG0007049	99.8	100	Absent	Core	Core	Core	3	3	26388937	Sloothaak 2015, Biotechnol Biofuels
oahA	A. niger	Industrial	Oxalic acid	Oxaloacetate acetylhydrolase oxalic acid	OG0006358	100	100	Core	Core	Core	Core	4	4	10935933	Pedersen 2000, Metab Eng
pdiA	A. niger	Industrial	Unfolded protein response	Protein disulfide isomerase	OG0005328	100	100	Core	Core	Core	Core	4	4	10653750	Ngiam 2000, Appl Environ Microbiol
pepA	A. niger	Industrial	Aspartic protease	Aspergillopepsin A acid protease	OG0003895	100	100	Core	Core	Core	Core	4	4	9266703	van den Hombergh 1997, Eur J Biochem
pepB	A. niger	Industrial	Aspartic protease	Aspergillopepsin B glutamic protease	OG0001525	100	100	Core	Core	Core	Core	4	4	9266703	van den Hombergh 1997, Eur J Biochem
pgaI	A. niger	Industrial	Pectinase	Endo-polygalacturonase I	OG0003697	100	100	Core	Core	Core	Core	4	4	1934135	Bussink 1991, Curr Genet
pgaII	A. niger	Industrial	Pectinase	Endo-polygalacturonase II	OG0002230	99.5	89.3	Core	Core	Core	Core	4	4	1878999	Bussink 1991, Curr Genet
phyA	A. niger	Industrial	Phytase	Industrial phytase; KO loses activity	OG0014475	100	100	Absent	Absent	Accessory	Absent	0	1	8387447	van Hartingsveldt 1993, Gene
phyB	A. niger	Industrial	Phytase	3-phytase B pH 2.5 optimum	OG0007962	100	100	Absent	Core	Core	Core	3	3	7916610	Ehrlich 1993, Biochem Biophys Res Commun
prpA	A. niger	Industrial	Unfolded protein response	UPR-induced peptidyl-prolyl isomerase	OG0001000	100	100	Core	Core	Core	Core	4	4	10672446	Wang 2000, Curr Genet
prtT	A. niger	Industrial	Transcription regulator	Protease regulator Zn2Cys6	OG0001499	100	100	Core	Core	Core	Core	4	4	18930158	Punt 2008, Fungal Genet Biol
rhaR	A. niger	Industrial	Transcription regulator	L-rhamnose regulator	OG0005991	97.9	101.7	Core	Core	Core	Core	4	4	24682478	Gruben 2014, Appl Microbiol Biotechnol
sucA	A. niger	Industrial	Invertase	Invertase beta-fructofuranosidase	OG0004147	100	100	Core	Core	Core	Core	4	4	8358833	Boddy 1993, Curr Genet
xlnD	A. niger	Industrial	Hemicellulase	Beta-xylosidase D GH3	OG0002477	100	100	Core	Core	Core	Core	4	4	9128738	van Peij 1997, Eur J Biochem
xlnR	A. niger	Industrial	Transcription regulator	Xylanolytic transcription activator	OG0004846	100	100	Core	Core	Core	Core	4	4	9758775	van Peij 1998, Appl Environ Microbiol
xltA	A. niger	Industrial	Sugar transporter	D-xylose transporter	OG0001149	100	100	Core	Core	Core	Core	4	4	27446237	Sloothaak 2016, Biotechnol Biofuels
agdA	A. oryzae	Industrial	Alpha-glucosidase	Alpha-glucosidase A secreted GH31 enzyme	OG0006173	98.6	100	Core	Core	Core	Core	4	4	7549103	Minetoki 1995, Biosci Biotechnol Biochem
alpA	A. oryzae	Industrial	Alkaline protease	Oryzin alkaline serine protease subtilisin-like koji workhorse	OG0002785	100	100	Core	Core	Core	Core	4	4	1368748	Murakami 1991, Agric Biol Chem
amyR	A. oryzae	Industrial	Transcription regulator	Zn2Cys6 TF amylolytic gene activator	OG0002874	100	100	Core	Core	Core	Core	4	4	10830498	Gomi 2000, Biosci Biotechnol Biochem
cutL	A. oryzae	Industrial	Cutinase	Cutinase CutL1; KO loses PBSA polyester degradation; rolA-cutL synergy validated	OG0002996	100	100	Core	Core	Core	Core	4	4	16135240	Takahashi 2005, Mol Microbiol
farA	A. oryzae	Industrial	Transcription regulator	Fatty-acid/lipase regulator; KO loses lipase induction	OG0004800	96.5	100	Core	Core	Core	Core	4	4	22280964	Garrido 2012, J Biosci Bioeng
glaA	A. oryzae	Industrial	Glucoamylase	Secreted glucoamylase liquid-culture isoform required for starch saccharification	OG0000295	100	100	Core	Core	Core	Core	4	4	1761224	Hata 1991, Gene
glaB	A. oryzae	Industrial	Glucoamylase	Solid-state koji-specific glucoamylase; dominant glucoamylase activity on rice koji	OG0000295	100	100	Core	Core	Core	Core	4	4	9511753	Hata 1998, Gene
gtaA	A. oryzae	Industrial	Glutaminase	Salt-tolerant glutaminase A umami flavor in koji	OG0005596	100	99.9	Core	Core	Core	Core	4	4	10952006	Koibuchi 2000, Appl Microbiol Biotechnol
hsbA	A. oryzae	Industrial	Polyester degradation	Hydrophobic surface binding protein A	OG0000243	100	100	Core	Core	Core	Core	4	4	16597938	Ohtaki 2006, Appl Environ Microbiol
kojA	A. oryzae	Industrial	Kojic-acid	FAD-dependent oxidoreductase; KO eliminates kojic acid production	OG0008954	100	100	Absent	Core	Rare	Core	2	3	20849972	Terabayashi 2010, Fungal Genet Biol
kojR	A. oryzae	Industrial	Kojic-acid	Zn2Cys6 TF kojic acid cluster regulator; KO eliminates kojic acid production	OG0000955	100	100	Core	Core	Core	Core	4	4	21514215	Marui 2011, J Biosci Bioeng
kojT	A. oryzae	Industrial	Kojic-acid	MFS transporter kojic acid efflux; KO reduces kojic acid output	OG0001956	100	100	Rare	Core	Core	Core	3	4	20849972	Terabayashi 2010, Fungal Genet Biol
manR	A. oryzae	Industrial	Transcription regulator	Mannanolytic regulator; KO loses mannanase expression	OG0006620	100	100	Core	Core	Core	Core	4	4	23063954	Ogawa 2012, Fungal Genet Biol
nptB	A. oryzae	Industrial	Neutral protease	Neutral metalloprotease II major koji protease	OG0002746	100	100	Core	Core	Core	Core	4	4	1886621	Tatsumi 1991, Mol Gen Genet
xynF1	A. oryzae	Industrial	Xylanase	Major endo-xylanase F1; koji xylan degradation	OG0000340	94.5	100	Core	Core	Core	Core	4	4	10586505	Kitamoto 1999, Biosci Biotechnol Biochem
xynG2	A. oryzae	Industrial	Xylanase	Major GH10 endo-xylanase in koji; supports hemicellulose hydrolysis	OG0000861	100	100	Core	Core	Core	Core	4	4	11210150	Kimura 2000, Biosci Biotechnol Biochem
aflR	A. flavus	Virulence	Aflatoxin	Zn2Cys6 transcriptional activator of the aflatoxin cluster	OG0000613	100	100	Core	Core	Core	Core	4	4	8074521	Woloshuk 1994, Appl Environ Microbiol
aflS	A. flavus	Virulence	Aflatoxin	Aflatoxin cluster co-activator (aflJ) modulating aflR	OG0000135	98.4	100	Core	Core	Core	Core	4	4	9758789	Meyers 1998, Appl Environ Microbiol
atmG	A. flavus	Virulence	Aflatrem	Geranylgeranyl diphosphate synthase in aflatrem	OG0000030	100	100	Core	Core	Core	Core	4	4	15528556	Zhang 2004, Appl Environ Microbiol
cpaA	A. flavus	Virulence	Cyclopiazonic-acid	DeltacpaA reduces kernel colonisation aggressiveness	OG0000218	100	100	Core	Core	Core	Core	4	4	19038354	Chang 2009, Fungal Genet Biol
cyp51A	A. flavus	Virulence	Azole/ergosterol	Sterol 14-alpha-demethylase azole drug target	OG0001065	100	98.8	Core	Core	Core	Core	4	4	18775650	Krishnan-Natesan 2008, Int J Antimicrob Agents
laeA	A. flavus	Virulence	Secondary metabolite regulator	Global secondary metabolism regulator methyltransferase	OG0001942	100	100	Core	Core	Core	Core	4	4	18667168	Kale 2008, Fungal Genet Biol
veA	A. flavus	Virulence	Velvet complex	Velvet complex regulator coupling development and SM	OG0003406	100	100	Core	Core	Core	Core	4	4	16988822	Duran 2007, Appl Microbiol Biotechnol
velB	A. flavus	Virulence	Velvet complex	Velvet-family regulator	OG0005809	100	100	Core	Core	Core	Core	4	4	23994319	Chang 2013, Fungal Genet Biol
acyA	A. fumigatus	Virulence	Signaling	Adenylate cyclase	OG0003798	100	98.1	Core	Core	Core	Core	4	4	12734751	Liebmann 2003, Mol Genet Genomics
agd3	A. fumigatus	Virulence	Galactosaminogalactan	Deacetylase / GalNAc to GalN	OG0003984	100	85.6	Core	Core	Core	Core	4	4	27048799	Lee 2016, mBio
ags3	A. fumigatus	Virulence	Cell wall/glucan	Deltaags3 attenuated in murine IPA	OG0007689	100	100	Core	Accessory	Core	Core	3	4	16531086	Maubon 2006, Fungal Genet Biol
arp2	A. fumigatus	Virulence	Melanin biosynthesis	KO white-conidia and immune-evasion phenotype	OG0000186	100	100	Core	Core	Core	Core	4	4	10515939	Tsai 1999, J Bacteriol
aspf1	A. fumigatus	Virulence	Protease/allergen	Ribotoxin / mitogillin / Asp f 1	OG0007384	100	100	Core	Core	Absent	Core	3	3	30052103	Liu 2018, Virulence
aspf2	A. fumigatus	Virulence	Zinc homeostasis	Deltaaspf2 attenuated in zinc-limited host	OG0007467	63.4	99	Core	Core	Absent	Core	3	3	20038606	Amich 2010, Eukaryot Cell
aspf3	A. fumigatus	Virulence	Oxidative stress	Attenuated under iron limitation	OG0006192	100	100	Core	Core	Core	Core	4	4	34399627	Brantl 2021, mBio
atrR	A. fumigatus	Virulence	Transcription regulator	DeltaatrR sensitises and attenuates virulence	OG0012801	100	98.4	Accessory	Rare	Accessory	Rare	0	4	28052140	Hagiwara 2017, PLoS Pathog
ayg1	A. fumigatus	Virulence	Melanin biosynthesis	YWA1 hydrolase / heptaketide shortening	OG0005955	100	100	Core	Core	Core	Core	4	4	11350964	Tsai 2001, J Biol Chem
cdr1B	A. fumigatus	Virulence	Azole/ergosterol	ABC transporter / azole efflux	OG0000034	100	100	Core	Core	Core	Core	4	4	23580559	Fraczek 2013, J Antimicrob Chemother
cgrA	A. fumigatus	Virulence	Thermotolerance	Nucleolar protein / 37C growth	OG0006934	100	95.8	Core	Core	Core	Core	4	4	15271935	Bhabhra 2004, Infect Immun
chsG	A. fumigatus	Virulence	Cell wall/chitin	Chitin synthase G	OG0000125	100	100	Core	Core	Core	Core	4	4	8736545	Mellado 1996, Mol Microbiol
cnaA	A. fumigatus	Virulence	Calcineurin	Calcineurin catalytic subunit A	OG0005669	100	100	Core	Core	Core	Core	4	4	16835453	Steinbach 2006, Eukaryot Cell
cnaB	A. fumigatus	Virulence	Calcineurin	Calcineurin regulatory subunit B	OG0000413	99	100	Core	Core	Core	Core	4	4	22066998	Juvvadi 2011, Mol Microbiol
cpcA	A. fumigatus	Virulence	Biosynthesis (auxotrophy)	Cross-pathway control bZIP TF / amino acid starvation	OG0003398	93.7	106.7	Core	Core	Core	Core	4	4	15101984	Krappmann 2004, Mol Microbiol
crzA	A. fumigatus	Virulence	Calcineurin	Calcineurin-responsive transcription factor	OG0003807	100	100	Core	Core	Core	Core	4	4	18456861	Cramer 2008, Eukaryot Cell
ega3	A. fumigatus	Virulence	Galactosaminogalactan	Endo-alpha-1-4-galactosaminidase	OG0003983	100	100	Core	Core	Core	Core	4	4	31416836	Bamford 2019, J Biol Chem
erg6	A. fumigatus	Virulence	Azole/ergosterol	Sterol C-24 methyltransferase	OG0005450	100	100	Core	Core	Core	Core	4	4	38769341	Xie 2024, Nat Commun
fks1	A. fumigatus	Virulence	Cell wall/glucan	Beta-1-3-glucan synthase catalytic subunit	OG0003278	100	100	Core	Core	Core	Core	4	4	11244067	Beauvais 2001, J Bacteriol
fos1	A. fumigatus	Virulence	Signaling	Histidine kinase / two-component signaling	OG0001520	100	100	Core	Core	Core	Core	4	4	12146755	Clemons 2002, Med Mycol
ganB	A. fumigatus	Virulence	Signaling	Galpha subunit / conidial germination	OG0004952	100	100	Core	Core	Core	Core	4	4	15322014	Liebmann 2004, Infect Immun
gel2	A. fumigatus	Virulence	Cell wall/glucan	Beta-1-3-glucanosyltransferase 2	OG0005410	100	100	Core	Core	Core	Core	4	4	15916615	Mouyna 2005, Mol Microbiol
gel4	A. fumigatus	Virulence	Cell wall/glucan	Beta-1-3-glucanosyltransferase 4 / essential	OG0000049	100	100	Core	Core	Core	Core	4	4	20543062	Gastebois 2010, Eukaryot Cell
glfA	A. fumigatus	Virulence	Cell wall/galactofuranose	DeltaglfA attenuated in mouse model	OG0001506	100	100	Core	Core	Core	Core	4	4	18552284	Schmalhorst 2008, Eukaryot Cell
gliA	A. fumigatus	Virulence	Gliotoxin	MFS transporter / gliotoxin efflux	OG0000280	100	100	Core	Core	Core	Core	4	4	26150413	Owens 2015, Eukaryot Cell
gliF	A. fumigatus	Virulence	Gliotoxin	Cytochrome P450 monooxygenase	OG0000565	100	100	Core	Core	Core	Core	4	4	32835438	Scharf 2021, ChemBioChem
gliG	A. fumigatus	Virulence	Gliotoxin	Glutathione S-transferase / sulfurization	OG0000341	100	100	Core	Core	Absent	Core	3	3	21513890	Davis 2011, Chem Biol
gliJ	A. fumigatus	Virulence	Gliotoxin	Dipeptidase	OG0007541	100	100	Core	Core	Absent	Core	3	3	28525266	Marion 2017, ACS Chem Biol
gliK	A. fumigatus	Virulence	Gliotoxin	Gamma-glutamyl cyclotransferase	OG0000220	100	100	Core	Core	Core	Core	4	4	22903976	Gallagher 2012, Eukaryot Cell
gliN	A. fumigatus	Virulence	Gliotoxin	N-methyltransferase	OG0010378	100	100	Core	Absent	Absent	Absent	1	1	25062268	Scharf 2014, J Am Chem Soc
gliP	A. fumigatus	Virulence	Gliotoxin	Bimodular NRPS / Phe-Ser dipeptide synthesis	OG0001150	100	100	Core	Core	Core	Core	4	4	17601876	Sugui 2007, Eukaryot Cell
gliZ	A. fumigatus	Virulence	Gliotoxin	Zn2Cys6 transcription factor of gli cluster	OG0000180	100	96.1	Core	Core	Core	Core	4	4	17030582	Bok 2006, Infect Immun
hacA	A. fumigatus	Virulence	Unfolded protein response	bZIP TF / unfolded protein response	OG0005008	100	100	Core	Core	Core	Core	4	4	19132084	Richie 2009, PLoS Pathog
hapX	A. fumigatus	Virulence	Iron homeostasis	bZIP transcription factor / iron starvation response	OG0005192	100	100	Core	Core	Core	Core	4	4	20941352	Schrettl 2010, PLoS Pathog
hmg1	A. fumigatus	Virulence	Azole/ergosterol	HMG-CoA reductase / ergosterol pathway	OG0000309	100	100	Core	Core	Core	Core	4	4	30940706	Rybak 2019, mBio
ireA	A. fumigatus	Virulence	Unfolded protein response	ER stress sensor / IRE1 ortholog	OG0007675	100	100	Core	Accessory	Accessory	Accessory	1	4	22028661	Feng 2011, PLoS Pathog
laeA	A. fumigatus	Virulence	Secondary metabolite regulator	Putative methyltransferase / global SM regulator	OG0001942	100	73.2	Core	Core	Core	Core	4	4	16151250	Bok 2005, Eukaryot Cell
mkk2	A. fumigatus	Virulence	MAP kinase	MAPKK / cell wall integrity pathway	OG0002143	100	100	Core	Core	Core	Core	4	4	20452278	Dirr 2010, Int J Med Microbiol
mnt1	A. fumigatus	Virulence	Cell wall/mannan	Alpha-1-2-mannosyltransferase	OG0006596	100	100	Core	Core	Core	Core	4	4	18708564	Wagener 2008, Eukaryot Cell
pabaA	A. fumigatus	Virulence	Biosynthesis (auxotrophy)	Auxotrophy avirulence; PABA synthesis	OG0006332	100	100	Core	Core	Core	Core	4	4	10931287	Brown 2000, Mol Microbiol
pacC	A. fumigatus	Virulence	pH stress	Zinc finger TF / pH-responsive regulator	OG0002088	100	100	Core	Core	Core	Core	4	4	25329394	Bertuzzi 2014, PLoS Pathog
pkaC1	A. fumigatus	Virulence	Signaling	cAMP-dependent protein kinase catalytic subunit	OG0006037	100	100	Core	Core	Core	Core	4	4	21210869	Fuller 2011, Mol Microbiol
pksP	A. fumigatus	Virulence	Melanin biosynthesis	Polyketide synthase / DHN-melanin heptaketide synthase / alb1	OG0005729	100	100	Core	Core	Core	Core	4	4	9832321	Langfelder 1998, Med Microbiol Immunol
pyrG	A. fumigatus	Virulence	Biosynthesis (auxotrophy)	Orotidine-5-monophosphate decarboxylase / uridine biosynthesis	OG0001909	100	100	Core	Core	Core	Core	4	4	8926121	d'Enfert 1996, Infect Immun
rasA	A. fumigatus	Virulence	Signaling	Ras GTPase / morphogenesis and virulence	OG0003678	100	100	Core	Core	Core	Core	4	4	22562470	Fortwendel 2012, Eukaryot Cell
rasB	A. fumigatus	Virulence	Signaling	Ras-family GTPase	OG0004431	100	100	Core	Core	Core	Core	4	4	16339716	Fortwendel 2005, Eukaryot Cell
rho1	A. fumigatus	Virulence	Cell wall/glucan	Rho1 GTPase / glucan synthase regulator	OG0005884	100	100	Core	Core	Core	Core	4	4	30205199	Zhang 2018, Fungal Genet Biol
sakA	A. fumigatus	Virulence	MAP kinase	Hog1-like stress-activated MAPK	OG0000211	100	100	Core	Core	Core	Core	4	4	26878695	Bruder Nascimento 2016, Mol Microbiol
sidA	A. fumigatus	Virulence	Siderophore/iron	L-ornithine N5-monooxygenase / first committed step	OG0004436	100	100	Core	Core	Core	Core	4	4	15504822	Schrettl 2004, J Exp Med
sidC	A. fumigatus	Virulence	Siderophore/iron	NRPS for ferricrocin biosynthesis	OG0005436	100	54.1	Core	Core	Core	Core	4	4	17845073	Schrettl 2007, PLoS Pathog
sidD	A. fumigatus	Virulence	Siderophore/iron	NRPS for fusarinine C biosynthesis	OG0003575	100	100	Core	Core	Core	Core	4	4	17845073	Schrettl 2007, PLoS Pathog
sidF	A. fumigatus	Virulence	Siderophore/iron	Transacylase / TAFC biosynthesis	OG0003577	100	100	Core	Core	Core	Core	4	4	17845073	Schrettl 2007, PLoS Pathog
sidH	A. fumigatus	Virulence	Siderophore/iron	Mevalonyl-CoA hydratase	OG0003578	100	99.2	Core	Core	Core	Core	4	4	22106303	Yasmin 2012, PNAS
sidI	A. fumigatus	Virulence	Siderophore/iron	Mevalonyl-CoA ligase	OG0005435	100	94.6	Core	Core	Core	Core	4	4	22106303	Yasmin 2012, PNAS
sidJ	A. fumigatus	Virulence	Siderophore/iron	Esterase / intracellular siderophore hydrolysis	OG0003578	100	99.2	Core	Core	Core	Core	4	4	24038704	Gruendlinger 2013, Appl Environ Microbiol
sidL	A. fumigatus	Virulence	Siderophore/iron	Transacetylase / ferricrocin biosynthesis	OG0002727	100	100	Core	Core	Core	Core	4	4	21622789	Blatzer 2011, Appl Environ Microbiol
sph3	A. fumigatus	Virulence	Galactosaminogalactan	Glycoside hydrolase / GAG biosynthesis	OG0006309	100	100	Core	Core	Core	Core	4	4	26342082	Bamford 2015, J Biol Chem
srbA	A. fumigatus	Virulence	Hypoxia	SREBP transcription factor / hypoxia and ergosterol regulator	OG0004199	100	100	Core	Core	Core	Core	4	4	18989462	Willger 2008, PLoS Pathog
srbB	A. fumigatus	Virulence	Hypoxia	SREBP-related transcription factor / hypoxia	OG0005902	100	100	Core	Core	Core	Core	4	4	25375670	Chung 2014, PLoS Pathog
stuA	A. fumigatus	Virulence	Conidiation	APSES TF / development and SM	OG0004427	100	100	Core	Core	Core	Core	4	4	16207816	Sheppard 2005, Mol Biol Cell
uge3	A. fumigatus	Virulence	Galactosaminogalactan	Deltauge3 attenuated; GAG biosynthesis required	OG0003982	100	100	Core	Core	Core	Core	4	4	23990787	Gravelat 2013, PLoS Pathog
zafA	A. fumigatus	Virulence	Zinc homeostasis	Zinc-responsive transcription factor	OG0006244	99	35.3	Core	Core	Core	Core	4	4	17542914	Moreno 2007, Mol Microbiol
zrfC	A. fumigatus	Virulence	Zinc homeostasis	ZIP zinc transporter C / alkaline zinc-limiting	OG0007468	100	100	Core	Core	Absent	Core	3	3	24245710	Amich 2014, Cell Microbiol
fum21	A. niger	Virulence	Fumonisin	Fumonisin cluster TF; absence/silencing = clean strain	OG0000274	100	100	Core	Core	Core	Core	4	4	28965153	Aerts 2017, Antonie Van Leeuwenhoek
otaA	A. niger	Virulence	Ochratoxin	Ochratoxin PKS; industrial liability; absence = clean strain	OG0013675	99.8	98.9	Absent	Absent	Accessory	Absent	0	1	27959549	Zhang 2016, J Agric Food Chem
