## Supplementary Table 4 for "Four-species *Aspergillus* pan-GWAS reveals rare genome expansion in pathogenicity and contraction in domestication"

### Sheet: Sheet1
Assembly_accession	Species	Phenotype	Lineage_pool	Model_group	Rare_OGs	TrulyRare_OGs
GCA_003709025.1	A. flavus	Plant-pathogenic	Human-pathogenic species pair	Control (Rest)	119	43
GCA_009856665.1	A. flavus	Industrial-trait	Human-pathogenic species pair	Control (Rest)	39	17
GCA_014117485.1	A. flavus	Plant-pathogenic	Human-pathogenic species pair	Control (Rest)	82	34
GCA_014784225.2	A. flavus	Plant-pathogenic	Human-pathogenic species pair	Control (Rest)	105	43
GCA_018140865.1	A. flavus	Industrial-trait	Human-pathogenic species pair	Control (Rest)	26	10
GCA_018140885.1	A. flavus	Plant-pathogenic	Human-pathogenic species pair	Control (Rest)	29	11
GCA_019880445.1	A. flavus	Animal-pathogenic	Human-pathogenic species pair	Control (Rest)	52	13
GCA_020091605.1	A. flavus	Plant-pathogenic	Human-pathogenic species pair	Control (Rest)	66	17
GCA_025769695.1	A. flavus	Environmental	Human-pathogenic species pair	Control (Rest)	91	29
GCA_025769725.1	A. flavus	Environmental	Human-pathogenic species pair	Control (Rest)	84	24
GCA_025769745.1	A. flavus	Environmental	Human-pathogenic species pair	Control (Rest)	91	30
GCA_030515275.1	A. flavus	Environmental	Human-pathogenic species pair	Control (Rest)	33	12
GCA_031304185.1	A. flavus	Human-pathogenic	Human-pathogenic species pair	Case (Human-pathogenic)	55	16
GCA_031304255.1	A. flavus	Human-pathogenic	Human-pathogenic species pair	Case (Human-pathogenic)	45	10
GCA_031304705.1	A. flavus	Human-pathogenic	Human-pathogenic species pair	Case (Human-pathogenic)	42	16
GCA_031304755.1	A. flavus	Human-pathogenic	Human-pathogenic species pair	Case (Human-pathogenic)	55	11
GCA_031304975.1	A. flavus	Human-pathogenic	Human-pathogenic species pair	Case (Human-pathogenic)	43	8
GCA_031305065.1	A. flavus	Human-pathogenic	Human-pathogenic species pair	Case (Human-pathogenic)	91	31
GCA_031305155.1	A. flavus	Human-pathogenic	Human-pathogenic species pair	Case (Human-pathogenic)	57	15
GCA_031471895.1	A. flavus	Human-pathogenic	Human-pathogenic species pair	Case (Human-pathogenic)	90	34
GCA_031471935.1	A. flavus	Human-pathogenic	Human-pathogenic species pair	Case (Human-pathogenic)	48	15
GCA_031471965.1	A. flavus	Human-pathogenic	Human-pathogenic species pair	Case (Human-pathogenic)	30	6
GCA_039267155.1	A. flavus	Plant-pathogenic	Human-pathogenic species pair	Control (Rest)	37	12
GCA_039267165.1	A. flavus	Plant-pathogenic	Human-pathogenic species pair	Control (Rest)	47	9
GCA_039267225.1	A. flavus	Plant-pathogenic	Human-pathogenic species pair	Control (Rest)	43	5
GCA_039267505.1	A. flavus	Plant-pathogenic	Human-pathogenic species pair	Control (Rest)	25	4
GCA_039267535.1	A. flavus	Plant-pathogenic	Human-pathogenic species pair	Control (Rest)	31	3
GCA_039267545.1	A. flavus	Plant-pathogenic	Human-pathogenic species pair	Control (Rest)	33	8
GCA_039267615.1	A. flavus	Plant-pathogenic	Human-pathogenic species pair	Control (Rest)	30	5
GCA_039267855.1	A. flavus	Plant-pathogenic	Human-pathogenic species pair	Control (Rest)	21	2
GCA_039267875.1	A. flavus	Plant-pathogenic	Human-pathogenic species pair	Control (Rest)	23	4
GCA_039267895.1	A. flavus	Plant-pathogenic	Human-pathogenic species pair	Control (Rest)	36	8
GCA_039267915.1	A. flavus	Plant-pathogenic	Human-pathogenic species pair	Control (Rest)	26	2
GCA_039268055.1	A. flavus	Plant-pathogenic	Human-pathogenic species pair	Control (Rest)	36	9
GCA_039268115.1	A. flavus	Plant-pathogenic	Human-pathogenic species pair	Control (Rest)	20	6
GCA_042608585.1	A. flavus	Human-pathogenic	Human-pathogenic species pair	Case (Human-pathogenic)	113	56
GCA_042608595.1	A. flavus	Human-pathogenic	Human-pathogenic species pair	Case (Human-pathogenic)	45	15
GCA_042608625.1	A. flavus	Human-pathogenic	Human-pathogenic species pair	Case (Human-pathogenic)	41	15
GCA_042608645.1	A. flavus	Human-pathogenic	Human-pathogenic species pair	Case (Human-pathogenic)	64	29
GCA_042608685.1	A. flavus	Human-pathogenic	Human-pathogenic species pair	Case (Human-pathogenic)	34	9
GCA_042608695.1	A. flavus	Human-pathogenic	Human-pathogenic species pair	Case (Human-pathogenic)	37	15
GCA_042608725.1	A. flavus	Human-pathogenic	Human-pathogenic species pair	Case (Human-pathogenic)	54	16
GCA_042608735.1	A. flavus	Human-pathogenic	Human-pathogenic species pair	Case (Human-pathogenic)	40	7
GCA_042608785.1	A. flavus	Human-pathogenic	Human-pathogenic species pair	Case (Human-pathogenic)	51	19
GCA_042608795.1	A. flavus	Human-pathogenic	Human-pathogenic species pair	Case (Human-pathogenic)	116	51
GCA_042608825.1	A. flavus	Human-pathogenic	Human-pathogenic species pair	Case (Human-pathogenic)	41	20
GCA_042608855.1	A. flavus	Human-pathogenic	Human-pathogenic species pair	Case (Human-pathogenic)	65	33
GCA_042608895.1	A. flavus	Human-pathogenic	Human-pathogenic species pair	Case (Human-pathogenic)	48	14
GCA_042608905.1	A. flavus	Human-pathogenic	Human-pathogenic species pair	Case (Human-pathogenic)	175	81
GCA_042608915.1	A. flavus	Human-pathogenic	Human-pathogenic species pair	Case (Human-pathogenic)	179	79
GCA_042608985.1	A. flavus	Human-pathogenic	Human-pathogenic species pair	Case (Human-pathogenic)	42	6
GCA_042608995.1	A. flavus	Human-pathogenic	Human-pathogenic species pair	Case (Human-pathogenic)	19	4
GCA_042609005.1	A. flavus	Human-pathogenic	Human-pathogenic species pair	Case (Human-pathogenic)	28	10
GCA_042609015.1	A. flavus	Human-pathogenic	Human-pathogenic species pair	Case (Human-pathogenic)	92	33
GCA_042609025.1	A. flavus	Human-pathogenic	Human-pathogenic species pair	Case (Human-pathogenic)	71	34
GCA_042609085.1	A. flavus	Human-pathogenic	Human-pathogenic species pair	Case (Human-pathogenic)	56	22
GCA_042609115.1	A. flavus	Human-pathogenic	Human-pathogenic species pair	Case (Human-pathogenic)	33	7
GCA_042609135.1	A. flavus	Human-pathogenic	Human-pathogenic species pair	Case (Human-pathogenic)	48	14
GCA_042609205.1	A. flavus	Human-pathogenic	Human-pathogenic species pair	Case (Human-pathogenic)	113	39
GCA_042609295.1	A. flavus	Human-pathogenic	Human-pathogenic species pair	Case (Human-pathogenic)	115	52
GCA_042931535.1	A. flavus	Human-pathogenic	Human-pathogenic species pair	Case (Human-pathogenic)	49	13
GCA_042931695.1	A. flavus	Human-pathogenic	Human-pathogenic species pair	Case (Human-pathogenic)	39	10
GCA_042931755.1	A. flavus	Human-pathogenic	Human-pathogenic species pair	Case (Human-pathogenic)	67	22
GCA_052814715.1	A. flavus	Human-pathogenic	Human-pathogenic species pair	Case (Human-pathogenic)	46	4
GCA_052815365.1	A. flavus	Human-pathogenic	Human-pathogenic species pair	Case (Human-pathogenic)	99	35
GCA_052815425.1	A. flavus	Human-pathogenic	Human-pathogenic species pair	Case (Human-pathogenic)	54	16
GCA_052815605.1	A. flavus	Human-pathogenic	Human-pathogenic species pair	Case (Human-pathogenic)	56	12
GCA_052815635.1	A. flavus	Human-pathogenic	Human-pathogenic species pair	Case (Human-pathogenic)	43	13
GCF_014117465.1	A. flavus	Plant-pathogenic	Human-pathogenic species pair	Control (Rest)	43	10
GCA_000150145.1	A. fumigatus	Human-pathogenic	Human-pathogenic species pair	Case (Human-pathogenic)	52	27
GCA_001599455.1	A. fumigatus	Environmental	Human-pathogenic species pair	Control (Rest)	36	8
GCA_001715275.2	A. fumigatus	Environmental	Human-pathogenic species pair	Control (Rest)	33	10
GCA_015572005.1	A. fumigatus	Human-pathogenic	Human-pathogenic species pair	Case (Human-pathogenic)	24	7
GCA_015572015.1	A. fumigatus	Human-pathogenic	Human-pathogenic species pair	Case (Human-pathogenic)	17	6
GCA_015572025.1	A. fumigatus	Human-pathogenic	Human-pathogenic species pair	Case (Human-pathogenic)	23	8
GCA_015586125.1	A. fumigatus	Environmental	Human-pathogenic species pair	Control (Rest)	14	2
GCA_020500215.1	A. fumigatus	Human-pathogenic	Human-pathogenic species pair	Case (Human-pathogenic)	111	50
GCA_020500845.1	A. fumigatus	Human-pathogenic	Human-pathogenic species pair	Case (Human-pathogenic)	75	29
GCA_020500875.1	A. fumigatus	Human-pathogenic	Human-pathogenic species pair	Case (Human-pathogenic)	51	25
GCA_020500905.1	A. fumigatus	Human-pathogenic	Human-pathogenic species pair	Case (Human-pathogenic)	58	24
GCA_020500935.1	A. fumigatus	Human-pathogenic	Human-pathogenic species pair	Case (Human-pathogenic)	44	13
GCA_023620045.1	A. fumigatus	Environmental	Human-pathogenic species pair	Control (Rest)	17	1
GCA_023620055.1	A. fumigatus	Environmental	Human-pathogenic species pair	Control (Rest)	51	21
GCA_023620085.1	A. fumigatus	Environmental	Human-pathogenic species pair	Control (Rest)	25	12
GCA_023620105.1	A. fumigatus	Environmental	Human-pathogenic species pair	Control (Rest)	13	1
GCA_023620135.1	A. fumigatus	Environmental	Human-pathogenic species pair	Control (Rest)	12	1
GCA_023620155.1	A. fumigatus	Environmental	Human-pathogenic species pair	Control (Rest)	22	3
GCA_023620165.1	A. fumigatus	Environmental	Human-pathogenic species pair	Control (Rest)	19	5
GCA_023620175.1	A. fumigatus	Environmental	Human-pathogenic species pair	Control (Rest)	1	0
GCA_023620195.1	A. fumigatus	Environmental	Human-pathogenic species pair	Control (Rest)	8	1
GCA_023620225.1	A. fumigatus	Environmental	Human-pathogenic species pair	Control (Rest)	12	3
GCA_023620235.1	A. fumigatus	Environmental	Human-pathogenic species pair	Control (Rest)	21	9
GCA_023620255.1	A. fumigatus	Environmental	Human-pathogenic species pair	Control (Rest)	8	2
GCA_023620275.1	A. fumigatus	Environmental	Human-pathogenic species pair	Control (Rest)	9	2
GCA_023620295.1	A. fumigatus	Environmental	Human-pathogenic species pair	Control (Rest)	4	1
GCA_023620325.1	A. fumigatus	Environmental	Human-pathogenic species pair	Control (Rest)	15	2
GCA_023620335.1	A. fumigatus	Environmental	Human-pathogenic species pair	Control (Rest)	5	0
GCA_023620365.1	A. fumigatus	Environmental	Human-pathogenic species pair	Control (Rest)	4	0
GCA_023620375.1	A. fumigatus	Environmental	Human-pathogenic species pair	Control (Rest)	14	1
GCA_023620605.1	A. fumigatus	Environmental	Human-pathogenic species pair	Control (Rest)	7	1
GCA_023620755.1	A. fumigatus	Environmental	Human-pathogenic species pair	Control (Rest)	11	1
GCA_023620795.1	A. fumigatus	Environmental	Human-pathogenic species pair	Control (Rest)	13	2
GCA_023620825.1	A. fumigatus	Environmental	Human-pathogenic species pair	Control (Rest)	8	2
GCA_023620835.1	A. fumigatus	Environmental	Human-pathogenic species pair	Control (Rest)	6	0
GCA_023620865.1	A. fumigatus	Environmental	Human-pathogenic species pair	Control (Rest)	7	1
GCA_023620875.1	A. fumigatus	Environmental	Human-pathogenic species pair	Control (Rest)	16	5
GCA_023620895.1	A. fumigatus	Environmental	Human-pathogenic species pair	Control (Rest)	12	1
GCA_023620925.1	A. fumigatus	Environmental	Human-pathogenic species pair	Control (Rest)	6	0
GCA_023620935.1	A. fumigatus	Environmental	Human-pathogenic species pair	Control (Rest)	10	4
GCA_023620975.1	A. fumigatus	Environmental	Human-pathogenic species pair	Control (Rest)	5	1
GCA_023620985.1	A. fumigatus	Environmental	Human-pathogenic species pair	Control (Rest)	15	5
GCA_023620995.1	A. fumigatus	Environmental	Human-pathogenic species pair	Control (Rest)	5	0
GCA_023621025.1	A. fumigatus	Environmental	Human-pathogenic species pair	Control (Rest)	8	2
GCA_023621035.1	A. fumigatus	Environmental	Human-pathogenic species pair	Control (Rest)	49	22
GCA_023621065.1	A. fumigatus	Environmental	Human-pathogenic species pair	Control (Rest)	10	0
GCA_023621075.1	A. fumigatus	Environmental	Human-pathogenic species pair	Control (Rest)	11	0
GCA_024220425.1	A. fumigatus	Human-pathogenic	Human-pathogenic species pair	Case (Human-pathogenic)	24	8
GCA_025118165.1	A. fumigatus	Human-pathogenic	Human-pathogenic species pair	Case (Human-pathogenic)	25	9
GCA_025201645.1	A. fumigatus	Human-pathogenic	Human-pathogenic species pair	Case (Human-pathogenic)	25	7
GCA_025765995.1	A. fumigatus	Environmental	Human-pathogenic species pair	Control (Rest)	6	2
GCA_025766085.1	A. fumigatus	Environmental	Human-pathogenic species pair	Control (Rest)	51	20
GCA_025766105.1	A. fumigatus	Environmental	Human-pathogenic species pair	Control (Rest)	9	0
GCA_025766145.1	A. fumigatus	Environmental	Human-pathogenic species pair	Control (Rest)	14	4
GCA_028752175.1	A. fumigatus	Environmental	Human-pathogenic species pair	Control (Rest)	19	6
GCA_028752205.1	A. fumigatus	Environmental	Human-pathogenic species pair	Control (Rest)	14	7
GCA_029618165.1	A. fumigatus	Human-pathogenic	Human-pathogenic species pair	Case (Human-pathogenic)	34	6
GCA_029618175.1	A. fumigatus	Human-pathogenic	Human-pathogenic species pair	Case (Human-pathogenic)	28	7
GCA_029618185.1	A. fumigatus	Human-pathogenic	Human-pathogenic species pair	Case (Human-pathogenic)	67	32
GCA_029618195.1	A. fumigatus	Human-pathogenic	Human-pathogenic species pair	Case (Human-pathogenic)	32	10
GCA_029618205.1	A. fumigatus	Human-pathogenic	Human-pathogenic species pair	Case (Human-pathogenic)	36	7
GCA_029618225.1	A. fumigatus	Human-pathogenic	Human-pathogenic species pair	Case (Human-pathogenic)	34	12
GCA_029618255.1	A. fumigatus	Human-pathogenic	Human-pathogenic species pair	Case (Human-pathogenic)	64	22
GCA_029618275.1	A. fumigatus	Human-pathogenic	Human-pathogenic species pair	Case (Human-pathogenic)	54	15
GCA_029618285.1	A. fumigatus	Human-pathogenic	Human-pathogenic species pair	Case (Human-pathogenic)	38	11
GCA_029618305.1	A. fumigatus	Human-pathogenic	Human-pathogenic species pair	Case (Human-pathogenic)	26	6
GCA_029618335.1	A. fumigatus	Human-pathogenic	Human-pathogenic species pair	Case (Human-pathogenic)	76	30
GCA_032627265.1	A. fumigatus	Environmental	Human-pathogenic species pair	Control (Rest)	31	12
GCA_040126065.1	A. fumigatus	Human-pathogenic	Human-pathogenic species pair	Case (Human-pathogenic)	34	17
GCA_040142845.1	A. fumigatus	Human-pathogenic	Human-pathogenic species pair	Case (Human-pathogenic)	55	21
GCA_040142855.1	A. fumigatus	Human-pathogenic	Human-pathogenic species pair	Case (Human-pathogenic)	57	27
GCA_040142865.1	A. fumigatus	Human-pathogenic	Human-pathogenic species pair	Case (Human-pathogenic)	57	35
GCA_040142875.1	A. fumigatus	Environmental	Human-pathogenic species pair	Control (Rest)	22	14
GCA_040142885.1	A. fumigatus	Human-pathogenic	Human-pathogenic species pair	Case (Human-pathogenic)	48	26
GCA_040142955.1	A. fumigatus	Human-pathogenic	Human-pathogenic species pair	Case (Human-pathogenic)	104	53
GCA_040142975.1	A. fumigatus	Human-pathogenic	Human-pathogenic species pair	Case (Human-pathogenic)	38	21
GCA_040167795.1	A. fumigatus	Human-pathogenic	Human-pathogenic species pair	Case (Human-pathogenic)	74	35
GCA_040167805.1	A. fumigatus	Human-pathogenic	Human-pathogenic species pair	Case (Human-pathogenic)	35	18
GCA_044589475.1	A. fumigatus	Human-pathogenic	Human-pathogenic species pair	Case (Human-pathogenic)	18	6
GCA_044589545.1	A. fumigatus	Human-pathogenic	Human-pathogenic species pair	Case (Human-pathogenic)	14	4
GCA_045820835.1	A. fumigatus	Environmental	Human-pathogenic species pair	Control (Rest)	36	24
GCA_048595945.2	A. fumigatus	Human-pathogenic	Human-pathogenic species pair	Case (Human-pathogenic)	42	20
GCA_051225625.1	A. fumigatus	Human-pathogenic	Human-pathogenic species pair	Case (Human-pathogenic)	30	8
GCA_051911435.1	A. fumigatus	Environmental	Human-pathogenic species pair	Control (Rest)	31	19
GCF_000002655.1	A. fumigatus	Human-pathogenic	Human-pathogenic species pair	Case (Human-pathogenic)	43	22
GCA_000230395.2	A. niger	Industrial-trait	Industrially exploited species pair	Case (Industrial-trait)	62	31
GCA_001741905.1	A. niger	Industrial-trait	Industrially exploited species pair	Case (Industrial-trait)	31	14
GCA_001741915.1	A. niger	Industrial-trait	Industrially exploited species pair	Case (Industrial-trait)	41	21
GCA_002211485.2	A. niger	Human-pathogenic	Industrially exploited species pair	Control (Rest)	68	39
GCA_009812365.1	A. niger	Industrial-trait	Industrially exploited species pair	Case (Industrial-trait)	35	22
GCA_019288275.1	A. niger	Industrial-trait	Industrially exploited species pair	Case (Industrial-trait)	120	63
GCA_019843515.1	A. niger	Environmental	Industrially exploited species pair	Control (Rest)	136	44
GCA_023618365.1	A. niger	Environmental	Industrially exploited species pair	Control (Rest)	53	30
GCA_023618375.1	A. niger	Environmental	Industrially exploited species pair	Control (Rest)	35	22
GCA_026119785.1	A. niger	Industrial-trait	Industrially exploited species pair	Case (Industrial-trait)	27	8
GCA_026261755.1	A. niger	Environmental	Industrially exploited species pair	Control (Rest)	21	13
GCA_029582035.1	A. niger	Industrial-trait	Industrially exploited species pair	Case (Industrial-trait)	33	15
GCA_029783905.1	A. niger	Industrial-trait	Industrially exploited species pair	Case (Industrial-trait)	109	56
GCA_029783925.1	A. niger	Industrial-trait	Industrially exploited species pair	Case (Industrial-trait)	73	34
GCA_033032185.1	A. niger	Environmental	Industrially exploited species pair	Control (Rest)	131	43
GCA_045781135.1	A. niger	Environmental	Industrially exploited species pair	Control (Rest)	72	41
GCA_047651775.1	A. niger	Industrial-trait	Industrially exploited species pair	Case (Industrial-trait)	20	12
GCA_900248155.1	A. niger	Industrial-trait	Industrially exploited species pair	Case (Industrial-trait)	38	18
GCF_000002855.4	A. niger	Industrial-trait	Industrially exploited species pair	Case (Industrial-trait)	22	10
GCA_000269785.2	A. oryzae	Environmental	Industrially exploited species pair	Control (Rest)	92	38
GCA_000320905.1	A. oryzae	Industrial-trait	Industrially exploited species pair	Case (Industrial-trait)	52	19
GCA_000691885.1	A. oryzae	Industrial-trait	Industrially exploited species pair	Case (Industrial-trait)	91	37
GCA_002214955.1	A. oryzae	Industrial-trait	Industrially exploited species pair	Case (Industrial-trait)	34	4
GCA_002214965.1	A. oryzae	Industrial-trait	Industrially exploited species pair	Case (Industrial-trait)	38	9
GCA_008032055.1	A. oryzae	Industrial-trait	Industrially exploited species pair	Case (Industrial-trait)	51	14
GCA_008032255.1	A. oryzae	Industrial-trait	Industrially exploited species pair	Case (Industrial-trait)	29	12
GCA_009685035.1	A. oryzae	Industrial-trait	Industrially exploited species pair	Case (Industrial-trait)	30	9
GCA_009685115.1	A. oryzae	Industrial-trait	Industrially exploited species pair	Case (Industrial-trait)	48	7
GCA_009686465.1	A. oryzae	Industrial-trait	Industrially exploited species pair	Case (Industrial-trait)	46	7
GCA_009686525.1	A. oryzae	Industrial-trait	Industrially exploited species pair	Case (Industrial-trait)	35	4
GCA_009686645.1	A. oryzae	Industrial-trait	Industrially exploited species pair	Case (Industrial-trait)	58	14
GCA_009686685.1	A. oryzae	Industrial-trait	Industrially exploited species pair	Case (Industrial-trait)	43	4
GCA_013407045.2	A. oryzae	Industrial-trait	Industrially exploited species pair	Case (Industrial-trait)	31	10
GCA_018140735.1	A. oryzae	Industrial-trait	Industrially exploited species pair	Case (Industrial-trait)	21	4
GCA_018140755.1	A. oryzae	Industrial-trait	Industrially exploited species pair	Case (Industrial-trait)	21	5
GCA_019097755.1	A. oryzae	Industrial-trait	Industrially exploited species pair	Case (Industrial-trait)	34	11
GCA_022023695.1	A. oryzae	Industrial-trait	Industrially exploited species pair	Case (Industrial-trait)	32	10
GCA_022023705.1	A. oryzae	Industrial-trait	Industrially exploited species pair	Case (Industrial-trait)	28	11
GCA_022023715.1	A. oryzae	Industrial-trait	Industrially exploited species pair	Case (Industrial-trait)	29	4
GCA_025738265.1	A. oryzae	Industrial-trait	Industrially exploited species pair	Case (Industrial-trait)	55	19
GCA_034767895.1	A. oryzae	Industrial-trait	Industrially exploited species pair	Case (Industrial-trait)	39	12
GCA_034767915.1	A. oryzae	Industrial-trait	Industrially exploited species pair	Case (Industrial-trait)	27	9
GCA_034767935.1	A. oryzae	Industrial-trait	Industrially exploited species pair	Case (Industrial-trait)	55	13
GCA_034767955.1	A. oryzae	Industrial-trait	Industrially exploited species pair	Case (Industrial-trait)	46	8
GCA_034768095.1	A. oryzae	Industrial-trait	Industrially exploited species pair	Case (Industrial-trait)	31	8
GCA_034768115.1	A. oryzae	Industrial-trait	Industrially exploited species pair	Case (Industrial-trait)	35	6
GCA_034768135.1	A. oryzae	Industrial-trait	Industrially exploited species pair	Case (Industrial-trait)	34	9
GCA_039654725.1	A. oryzae	Industrial-trait	Industrially exploited species pair	Case (Industrial-trait)	32	6
GCA_043290115.1	A. oryzae	Industrial-trait	Industrially exploited species pair	Case (Industrial-trait)	39	16
GCA_044231575.1	A. oryzae	Industrial-trait	Industrially exploited species pair	Case (Industrial-trait)	29	7
GCA_052058325.1	A. oryzae	Industrial-trait	Industrially exploited species pair	Case (Industrial-trait)	28	15
GCF_000184455.2	A. oryzae	Industrial-trait	Industrially exploited species pair	Case (Industrial-trait)	29	4
